# SCALE: Unsupervised Multi-Scale Domain Identification in Spatial Omics Data

**DOI:** 10.1101/2025.05.21.653987

**Authors:** Behnam Yousefi, Darius P. Schaub, Robin Khatri, Nico Kaiser, Malte Kuehl, Cedric Ly, Victor G. Puelles, Tobias B. Huber, Immo Prinz, Christian F. Krebs, Ulf Panzer, Stefan Bonn

## Abstract

Single-cell spatial transcriptomics enables precise mapping of cellular states and functional domains within their native tissue environment. These functional domains often exist at multiple spatial scales, with larger domains encompassing smaller ones, reflecting the hierarchical organization of biological systems. However, the identification of these functional domain hierarchies has been hardly explored due to the lack of appropriate computational methods. In this work, we present SCALE, an unsupervised algorithm for multi-scale domain identification in spatial transcriptomics data. SCALE combines neural graph representation learning with an entropy-based search algorithm to detect functional domains at different scales. It reaches state-of-the-art performance in single- and multi-scale domain detection on simulated and murine brain Xenium and MERFISH data, as well as patient-derived kidney tissue, highlighting its robustness and scalability across diverse tissue types and platforms. SCALE’s ease of use makes it a powerful aid for advancing our understanding of tissue organization and function in health and disease.
