## supplementary tables for "SCALE: Unsupervised Multi-Scale Domain Identification in Spatial Omics Data"

### Sheet: Table descriptions
Table 1	Parameter space for SCALE
Table 2	Dataset overview and links and references to access the data
Table 3	Parameter space for supervised hyperparamteter tuning of competing methods

### Sheet: Table 1 (parameter space for SC
dataset	r	𝛾	λ	minimum number of clusters to be added at each scale
Dataset 1	15 μm to 55 μm, step 5 μm	0.01 to 1.2, step 0.05	0.000001, 0.000005, 0.00001, 0.00005, 0.0001, 0.0005, 0.001, 0.005, 0.01, 0.05, 0.1, 0.5, 1, 5, 10, 50, 100, 500, 1000	20
Dataset 3	15 μm to 55 μm, step 5 μm	0.01 to 1.2, step 0.02	0.000001, 0.000005, 0.00001, 0.00005, 0.0001, 0.0005, 0.001, 0.005, 0.01, 0.05, 0.1, 0.5, 1, 5, 10, 50, 100, 500, 1000	5

### Sheet: Table 2 (dataset overview)
dataset	technology	num. samples	num. genes	species	tissue	link to the data	reference
Dataset 1	MERFISH	3	483	mouse	brain	https://info.vizgen.com/mouse-brain-map	not published
Dataset 2	Xenium	3	248	mouse	brain	https://zenodo.org/records/10516814	https://doi.org/10.1186/s13059-024-03241-7
Dataset 3	Xenium	64	480	human	kidney	see the publication for the access	https://doi.org/10.1101/2024.12.18.629206

### Sheet: Table 3 (parameter space for be
Method	Parameter	Parameter range
Banksy	kNN value	5, 10, ..., 30
CellCharter	n_layers value	1, 2, ..., 6
CellCharter (AutoK)	n_layers value	1, 2, ..., 6
MENDER	n_scales	1, 2, ..., 8
NichePCA	kNN value	5, 10, ..., 30
SCAN-IT	kNN value	5, 10, ..., 30
SpaceFlow	kNN value	5, 10, ...., 30
